# Reproducible evaluation of transposable element detectors with McClintock 2 guides accurate inference of Ty insertion patterns in yeast

**DOI:** 10.1101/2023.02.13.528343

**Authors:** Jingxuan Chen, Preston J. Basting, Shunhua Han, David J. Garfinkel, Casey M. Bergman

## Abstract

**Background:** Many computational methods have been developed to detect non-reference transposable element (TE) insertions using short-read whole genome sequencing data. The diversity and complexity of such methods often present challenges to new users seeking to reproducibly install, execute or evaluate multiple TE insertion detectors.

**Results:** We previously developed the McClintock meta-pipeline to facilitate the installation, execution, and evaluation of six first-generation short-read TE detectors. Here, we report a completely re-implemented version of McClintock written in Python using Snakemake and Conda that improves its installation, error handling, speed, stability, and extensibility. McClintock 2 now includes 12 short-read TE detectors, auxiliary pre-processing and analysis modules, interactive HTML reports, and a simulation framework to reproducibly evaluate the accuracy of component TE detectors. When applied to the model microbial eukaryote *Saccharomyces cerevisiae*, we find substantial variation in the ability of McClintock 2 components to identify the precise locations of non-reference TE insertions, with RelocaTE2 showing the highest recall and precision in simulated data. We find that RelocaTE2, TEMP, TEMP2 and TEBreak provide a consistent and biologically meaningful view of non-reference TE insertions in a species-wide panel of ~1000 yeast genomes, as evaluated by coverage-based abundance estimates and expected patterns of tRNA promoter targeting. Finally, we show that best-in-class predictors for yeast have sufficient resolution to reveal a dyad pattern of integration in nucleosome-bound regions upstream of yeast tRNA genes for Ty1, Ty2, and Ty4, allowing us to extend knowledge about fine-scale target preferences first revealed experimentally for Ty1 to natural insertions and related copia-superfamily retrotransposons in yeast.

**Conclusion:** McClintock (https://github.com/bergmanlab/mcclintock/) provides a user-friendly pipeline for the identification of TEs in short-read WGS data using multiple TE detectors, which should benefit researchers studying TE insertion variation in a wide range of different organisms. Application of the improved McClintock system to simulated and empirical yeast genome data reveals best-in-class methods and novel biological insights for one of the most widely-studied model eukaryotes and provides a paradigm for evaluating and selecting non-reference TE detectors for other species.
