## Additional File 2 for "Reproducible evaluation of transposable element detectors with McClintock 2 guides accurate inference of Ty insertion patterns in yeast"

Simulation	Coverage	Strand	Method	Reference	Nonreference	Exact	Within-5	Within-100	Within-300	Within-500
sim1	100	+	temp	482.97	0.892	0.455	0.892	0.892	0.892	0.892
sim1	100	+	retroseq	0	0.855	0	0.084	0.663	0.67	0.67
sim1	100	+	popoolationte	164.751	1.239	0	0.168	0.168	0.168	0.168
sim1	100	+	ngs_te_mapper	35.687	0.387	0.37	0.37	0.37	0.37	0.37
sim1	100	+	telocate	271.404	0.963	0	0.017	0.074	0.65	0.795
sim1	100	+	relocate	131.609	0.822	0.306	0.626	0.626	0.626	0.626
sim1	100	-	temp	482.966	0.877	0.437	0.877	0.877	0.877	0.877
sim1	100	-	retroseq	0	0.857	0	0.085	0.672	0.683	0.683
sim1	100	-	popoolationte	164.751	1.266	0	0.157	0.157	0.157	0.157
sim1	100	-	ngs_te_mapper	35.652	0.307	0.283	0.283	0.283	0.283	0.283
sim1	100	-	telocate	271.43	0.928	0	0.014	0.065	0.563	0.778
sim1	100	-	relocate	131.546	0.812	0.249	0.618	0.618	0.618	0.618
sim2	100	+	temp	482.967	0.893	0.455	0.893	0.893	0.893	0.893
sim2	100	+	retroseq	0	0.933	0	0.686	0.783	0.783	0.783
sim2	100	+	popoolationte	164.706	1.284	0	0.167	0.167	0.167	0.167
sim2	100	+	ngs_te_mapper	35.689	0.385	0.368	0.368	0.368	0.368	0.368
sim2	100	+	te.locate	271.408	0.97	0	0.017	0.074	0.652	0.796
sim2	100	+	relocate	131.585	0.819	0.304	0.625	0.625	0.625	0.625
sim2	100	-	temp	482.967	0.88	0.435	0.88	0.88	0.88	0.88
sim2	100	-	retroseq	0	0.967	0	0.746	0.809	0.809	0.809
sim2	100	-	popoolationte	164.681	1.255	0	0.158	0.158	0.158	0.158
sim2	100	-	ngs_te_mapper	35.686	0.304	0.281	0.281	0.281	0.281	0.281
sim2	100	-	te.locate	271.418	0.923	0	0.013	0.064	0.565	0.776
sim2	100	-	relocate	131.582	0.813	0.244	0.619	0.619	0.619	0.619
sim3	3	+	temp	483	0.6	0.017	0.6	0.6	0.6	0.6
sim3	3	+	retroseq	0	0.003	0	0	0.003	0.003	0.003
sim3	3	+	popoolationte2	35.847	7.877	0	0	0.017	0.017	0.017
sim3	3	+	teflon	166.89	0.103	0.053	0.1	0.1	0.1	0.1
sim3	3	+	temp2	483	0.733	0.133	0.73	0.733	0.733	0.733
sim3	3	+	relocate2	41	0.857	0.66	0.843	0.843	0.843	0.847
sim3	3	+	tebreak	0	0.057	0.01	0.057	0.057	0.057	0.057
sim3	3	+	ngs_te_mapper2	24.18	0.247	0.133	0.247	0.247	0.247	0.247
sim3	3	+	popoolationte	0.32	0.013	0	0	0	0	0
sim3	3	+	ngs_te_mapper	4.547	0.037	0.027	0.027	0.027	0.027	0.027
sim3	3	+	te.locate	42.073	0.34	0	0.013	0.083	0.333	0.333
sim3	3	+	relocate	59.78	0.217	0.107	0.217	0.217	0.217	0.217
sim3	3	-	temp	483	0.563	0.023	0.563	0.563	0.563	0.563
sim3	3	-	retroseq	0	0.003	0	0	0.003	0.003	0.003
sim3	3	-	popoolationte2	33.457	8.803	0	0.01	0.023	0.023	0.023
sim3	3	-	teflon	167.523	0.123	0.053	0.11	0.11	0.11	0.11
sim3	3	-	temp2	483	0.693	0.14	0.693	0.693	0.693	0.693
sim3	3	-	relocate2	41	0.833	0.633	0.827	0.827	0.827	0.827
sim3	3	-	tebreak	0	0.08	0	0.08	0.08	0.08	0.08
sim3	3	-	ngs_te_mapper2	24.267	0.27	0.13	0.27	0.27	0.27	0.27
sim3	3	-	popoolationte	0.343	0.017	0	0.003	0.003	0.003	0.003
sim3	3	-	ngs_te_mapper	4.52	0.01	0.01	0.01	0.01	0.01	0.01
sim3	3	-	te.locate	41.31	0.32	0	0.003	0.023	0.31	0.31
sim3	3	-	relocate	59.833	0.26	0.113	0.26	0.26	0.26	0.26
sim3	6	+	temp	483	0.737	0.05	0.737	0.737	0.737	0.737
sim3	6	+	retroseq	0	0.067	0	0.02	0.057	0.057	0.057
sim3	6	+	popoolationte2	127.357	119.577	0	0.017	0.09	0.09	0.093
sim3	6	+	teflon	306.253	0.26	0.133	0.25	0.25	0.25	0.25
sim3	6	+	temp2	483	0.833	0.257	0.83	0.833	0.833	0.833
sim3	6	+	relocate2	41	0.913	0.83	0.897	0.897	0.897	0.9
sim3	6	+	tebreak	0	0.44	0.033	0.44	0.44	0.44	0.44
sim3	6	+	ngs_te_mapper2	43.627	0.493	0.257	0.493	0.493	0.493	0.493
sim3	6	+	popoolationte	15.493	0.67	0	0.033	0.033	0.033	0.033
sim3	6	+	ngs_te_mapper	10.373	0.1	0.093	0.093	0.093	0.093	0.093
sim3	6	+	te.locate	123.71	0.57	0	0.007	0.117	0.533	0.533
sim3	6	+	relocate	84.043	0.493	0.217	0.493	0.493	0.493	0.493
sim3	6	-	temp	483	0.75	0.057	0.75	0.75	0.75	0.75
sim3	6	-	retroseq	0	0.083	0	0.027	0.083	0.083	0.083
sim3	6	-	popoolationte2	123.573	133.173	0	0.027	0.097	0.1	0.1
sim3	6	-	teflon	307.203	0.313	0.117	0.3	0.3	0.3	0.3
sim3	6	-	temp2	483	0.823	0.22	0.823	0.823	0.823	0.823
sim3	6	-	relocate2	41	0.91	0.847	0.907	0.907	0.907	0.907
sim3	6	-	tebreak	0	0.47	0.03	0.47	0.47	0.47	0.47
sim3	6	-	ngs_te_mapper2	43.757	0.463	0.227	0.463	0.463	0.463	0.463
sim3	6	-	popoolationte	15.347	0.743	0	0.04	0.04	0.04	0.04
sim3	6	-	ngs_te_mapper	10.397	0.067	0.067	0.067	0.067	0.067	0.067
sim3	6	-	te.locate	123.987	0.547	0	0	0.07	0.51	0.51
sim3	6	-	relocate	84.21	0.443	0.197	0.443	0.443	0.443	0.443
sim3	12	+	temp	483	0.817	0.19	0.817	0.817	0.817	0.817
sim3	12	+	retroseq	0	0.58	0	0.25	0.52	0.533	0.533
sim3	12	+	popoolationte2	179.713	366.437	0	0.04	0.15	0.157	0.16
sim3	12	+	teflon	387.473	0.45	0.207	0.42	0.42	0.42	0.42
sim3	12	+	temp2	483	0.857	0.337	0.857	0.857	0.857	0.857
sim3	12	+	relocate2	41	0.933	0.89	0.917	0.917	0.917	0.92
sim3	12	+	tebreak	0	0.78	0.073	0.78	0.78	0.78	0.78
sim3	12	+	ngs_te_mapper2	57.54	0.557	0.28	0.557	0.557	0.557	0.557
sim3	12	+	popoolationte	114.123	4.903	0	0.24	0.24	0.24	0.24
sim3	12	+	ngs_te_mapper	18.913	0.173	0.167	0.167	0.167	0.167	0.167
sim3	12	+	te.locate	213.007	0.74	0	0.033	0.173	0.67	0.67
sim3	12	+	relocate	102.667	0.663	0.283	0.66	0.66	0.66	0.66
sim3	12	-	temp	483	0.82	0.193	0.82	0.82	0.82	0.82
sim3	12	-	retroseq	0	0.607	0	0.243	0.6	0.607	0.607
sim3	12	-	popoolationte2	178.053	254.427	0	0.03	0.17	0.17	0.17
sim3	12	-	teflon	387.98	0.477	0.2	0.46	0.46	0.46	0.46
sim3	12	-	temp2	483	0.837	0.323	0.833	0.833	0.833	0.833
sim3	12	-	relocate2	41	0.94	0.887	0.933	0.933	0.933	0.933
sim3	12	-	tebreak	0	0.777	0.05	0.777	0.777	0.777	0.777
sim3	12	-	ngs_te_mapper2	57.447	0.563	0.27	0.563	0.563	0.563	0.563
sim3	12	-	popoolationte	114.27	4.813	0	0.267	0.267	0.267	0.267
sim3	12	-	ngs_te_mapper	18.753	0.173	0.163	0.163	0.163	0.163	0.163
sim3	12	-	te.locate	212.677	0.69	0	0	0.113	0.61	0.61
sim3	12	-	relocate	102.593	0.667	0.287	0.66	0.66	0.66	0.66
sim3	25	+	temp	482.997	0.837	0.363	0.837	0.837	0.837	0.837
sim3	25	+	retroseq	0	0.743	0	0.493	0.713	0.713	0.713
sim3	25	+	popoolationte2	186.223	9.927	0	0.053	0.193	0.193	0.197
sim3	25	+	teflon	387.593	0.51	0.24	0.483	0.483	0.483	0.483
sim3	25	+	temp2	482.997	0.863	0.38	0.863	0.863	0.863	0.863
sim3	25	+	relocate2	41	0.95	0.903	0.923	0.923	0.923	0.927
sim3	25	+	tebreak	0	0.797	0.073	0.797	0.797	0.797	0.797
sim3	25	+	ngs_te_mapper2	64.253	0.593	0.303	0.593	0.593	0.593	0.593
sim3	25	+	popoolationte	186.373	5.557	0	0.333	0.333	0.333	0.333
sim3	25	+	ngs_te_mapper	25.9	0.327	0.31	0.31	0.31	0.31	0.31
sim3	25	+	te.locate	247.707	0.81	0	0.017	0.15	0.717	0.717
sim3	25	+	relocate	116.25	0.753	0.307	0.72	0.72	0.72	0.72
sim3	25	-	temp	482.997	0.826	0.322	0.826	0.826	0.826	0.826
sim3	25	-	retroseq	0	0.755	0	0.497	0.748	0.748	0.748
sim3	25	-	popoolationte2	182.295	19.376	0	0.044	0.188	0.188	0.188
sim3	25	-	teflon	387.332	0.517	0.228	0.497	0.497	0.497	0.497
sim3	25	-	temp2	482.997	0.846	0.349	0.842	0.846	0.846	0.846
sim3	25	-	relocate2	41	0.946	0.896	0.94	0.94	0.94	0.94
sim3	25	-	tebreak	0	0.802	0.05	0.802	0.802	0.802	0.802
sim3	25	-	ngs_te_mapper2	64.174	0.577	0.272	0.577	0.577	0.577	0.577
sim3	25	-	popoolationte	180.111	5.416	0	0.346	0.346	0.346	0.346
sim3	25	-	ngs_te_mapper	25.93	0.319	0.285	0.285	0.285	0.285	0.285
sim3	25	-	te.locate	247.661	0.765	0	0.007	0.097	0.658	0.658
sim3	25	-	relocate	116.225	0.711	0.299	0.678	0.678	0.678	0.678
sim3	50	+	temp	483	0.837	0.397	0.837	0.837	0.837	0.837
sim3	50	+	retroseq	0	0.773	0	0.617	0.75	0.75	0.75
sim3	50	+	popoolationte2	189.207	5.05	0	0.08	0.19	0.193	0.193
sim3	50	+	teflon	368	0.52	0.243	0.477	0.477	0.477	0.477
sim3	50	+	temp2	483	0.87	0.38	0.87	0.87	0.87	0.87
sim3	50	+	relocate2	41	0.95	0.907	0.923	0.923	0.923	0.927
sim3	50	+	tebreak	0	0.807	0.067	0.807	0.807	0.807	0.807
sim3	50	+	ngs_te_mapper2	68.627	0.593	0.303	0.593	0.593	0.593	0.593
sim3	50	+	popoolationte	182.13	3.68	0	0.27	0.27	0.27	0.27
sim3	50	+	ngs_te_mapper	29.873	0.41	0.383	0.383	0.383	0.383	0.383
sim3	50	+	te.locate	258.527	0.813	0	0.037	0.14	0.717	0.717
sim3	50	+	relocate	124.393	0.777	0.293	0.7	0.7	0.7	0.7
sim3	50	-	temp	483	0.83	0.38	0.83	0.83	0.83	0.83
sim3	50	-	retroseq	0	0.773	0	0.617	0.76	0.76	0.76
sim3	50	-	popoolationte2	184.767	5.027	0	0.067	0.163	0.163	0.163
sim3	50	-	teflon	368.35	0.577	0.233	0.523	0.523	0.523	0.523
sim3	50	-	temp2	483	0.86	0.357	0.857	0.86	0.86	0.86
sim3	50	-	relocate2	41	0.937	0.903	0.93	0.93	0.93	0.93
sim3	50	-	tebreak	0	0.813	0.05	0.813	0.813	0.813	0.813
sim3	50	-	ngs_te_mapper2	68.507	0.58	0.277	0.58	0.58	0.58	0.58
sim3	50	-	popoolationte	181.39	3.537	0	0.263	0.263	0.263	0.263
sim3	50	-	ngs_te_mapper	29.893	0.357	0.317	0.317	0.317	0.317	0.317
sim3	50	-	te.locate	258.33	0.8	0	0.007	0.117	0.68	0.68
sim3	50	-	relocate	124.397	0.77	0.303	0.69	0.69	0.69	0.69
sim3	100	+	temp	483	0.853	0.415	0.853	0.853	0.853	0.853
sim3	100	+	retroseq	0	0.799	0	0.716	0.759	0.759	0.759
sim3	100	+	popoolationte2	191.813	4.91	0	0.077	0.204	0.207	0.207
sim3	100	+	teflon	347.485	0.535	0.254	0.495	0.495	0.495	0.495
sim3	100	+	temp2	483	0.88	0.388	0.876	0.88	0.88	0.88
sim3	100	+	relocate2	41	0.953	0.906	0.93	0.93	0.93	0.933
sim3	100	+	tebreak	0	0.826	0.074	0.826	0.826	0.826	0.826
sim3	100	+	ngs_te_mapper2	71.495	0.595	0.304	0.595	0.595	0.595	0.595
sim3	100	+	popoolationte	175.144	2.428	0	0.194	0.194	0.194	0.194
sim3	100	+	ngs_te_mapper	34.763	0.415	0.388	0.388	0.388	0.388	0.388
sim3	100	+	te.locate	264.883	0.849	0	0.02	0.164	0.726	0.726
sim3	100	+	relocate	129.823	0.826	0.298	0.706	0.706	0.706	0.706
sim3	100	-	temp	483	0.843	0.39	0.843	0.843	0.843	0.843
sim3	100	-	retroseq	0	0.793	0	0.717	0.773	0.773	0.773
sim3	100	-	popoolationte2	192.863	4.6	0	0.073	0.183	0.183	0.183
sim3	100	-	teflon	347.113	0.567	0.233	0.513	0.513	0.513	0.513
sim3	100	-	temp2	483	0.873	0.357	0.87	0.873	0.873	0.873
sim3	100	-	relocate2	41	0.96	0.91	0.94	0.94	0.94	0.94
sim3	100	-	tebreak	0	0.807	0.05	0.807	0.807	0.807	0.807
sim3	100	-	ngs_te_mapper2	71.54	0.58	0.277	0.58	0.58	0.58	0.58
sim3	100	-	popoolationte	175.303	2.41	0	0.19	0.19	0.19	0.19
sim3	100	-	ngs_te_mapper	34.7	0.363	0.32	0.32	0.32	0.32	0.32
sim3	100	-	te.locate	264.853	0.82	0	0.01	0.123	0.687	0.687
sim3	100	-	relocate	129.807	0.797	0.293	0.677	0.677	0.677	0.677
sim4	3	+	temp	483	0.793	0.01	0.793	0.793	0.793	0.793
sim4	3	+	retroseq	0	0	0	0	0	0	0
sim4	3	+	popoolationte2	34.417	9.627	0	0.013	0.053	0.053	0.057
sim4	3	+	teflon	167.697	0.207	0.097	0.2	0.2	0.2	0.2
sim4	3	+	temp2	483	0.877	0.21	0.877	0.877	0.877	0.877
sim4	3	+	relocate2	41	0.957	0.79	0.953	0.953	0.953	0.953
sim4	3	+	tebreak	0	0.083	0	0.083	0.083	0.083	0.083
sim4	3	+	ngs_te_mapper2	24.137	0.507	0.257	0.507	0.507	0.507	0.507
sim4	3	+	popoolationte	0.347	0.01	0	0	0	0	0
sim4	3	+	ngs_te_mapper	4.587	0.027	0.027	0.027	0.027	0.027	0.027
sim4	3	+	te.locate	41.617	0.517	0	0.007	0.057	0.5	0.5
sim4	3	+	relocate	59.77	0.29	0.123	0.287	0.287	0.287	0.287
sim4	3	-	temp	483	0.757	0.027	0.757	0.757	0.757	0.757
sim4	3	-	retroseq	0	0	0	0	0	0	0
sim4	3	-	popoolationte2	35.17	7.233	0	0.01	0.03	0.03	0.03
sim4	3	-	teflon	167.097	0.22	0.117	0.217	0.217	0.217	0.217
sim4	3	-	temp2	483	0.863	0.193	0.863	0.863	0.863	0.863
sim4	3	-	relocate2	41	0.98	0.77	0.973	0.973	0.973	0.973
sim4	3	-	tebreak	0	0.09	0.003	0.09	0.09	0.09	0.09
sim4	3	-	ngs_te_mapper2	24.22	0.503	0.273	0.503	0.503	0.503	0.503
sim4	3	-	popoolationte	0.33	0.013	0	0	0	0	0
sim4	3	-	ngs_te_mapper	4.54	0.033	0.033	0.033	0.033	0.033	0.033
sim4	3	-	te.locate	42.143	0.513	0	0.003	0.043	0.493	0.493
sim4	3	-	relocate	59.703	0.27	0.15	0.27	0.27	0.27	0.27
sim4	6	+	temp	483	0.96	0.08	0.96	0.96	0.96	0.96
sim4	6	+	retroseq	0	0.123	0	0.023	0.097	0.107	0.107
sim4	6	+	popoolationte2	123.08	74.883	0	0.027	0.14	0.147	0.147
sim4	6	+	teflon	306.11	0.517	0.217	0.497	0.497	0.497	0.497
sim4	6	+	temp2	483	0.973	0.297	0.973	0.973	0.973	0.973
sim4	6	+	relocate2	41	0.987	0.96	0.987	0.987	0.987	0.987
sim4	6	+	tebreak	0	0.567	0.047	0.567	0.567	0.567	0.567
sim4	6	+	ngs_te_mapper2	43.857	0.807	0.41	0.807	0.807	0.807	0.807
sim4	6	+	popoolationte	15.327	0.71	0	0.047	0.047	0.047	0.047
sim4	6	+	ngs_te_mapper	10.417	0.063	0.063	0.063	0.063	0.063	0.063
sim4	6	+	te.locate	123.347	0.903	0	0.013	0.15	0.843	0.843
sim4	6	+	relocate	84.373	0.547	0.267	0.547	0.547	0.547	0.547
sim4	6	-	temp	483	0.967	0.093	0.967	0.967	0.967	0.967
sim4	6	-	retroseq	0	0.183	0	0.043	0.17	0.183	0.183
sim4	6	-	popoolationte2	125.073	83.16	0	0.033	0.17	0.17	0.17
sim4	6	-	teflon	306.26	0.503	0.21	0.483	0.483	0.483	0.483
sim4	6	-	temp2	483	0.983	0.337	0.983	0.983	0.983	0.983
sim4	6	-	relocate2	41	1	0.973	1	1	1	1
sim4	6	-	tebreak	0	0.6	0.027	0.6	0.6	0.6	0.6
sim4	6	-	ngs_te_mapper2	43.69	0.823	0.4	0.823	0.823	0.823	0.823
sim4	6	-	popoolationte	15.203	0.77	0	0.103	0.103	0.103	0.103
sim4	6	-	ngs_te_mapper	10.377	0.087	0.087	0.087	0.087	0.087	0.087
sim4	6	-	te.locate	123.787	0.957	0	0.003	0.057	0.863	0.863
sim4	6	-	relocate	84.093	0.583	0.343	0.583	0.583	0.583	0.583
sim4	12	+	temp	483	0.973	0.213	0.973	0.973	0.973	0.973
sim4	12	+	retroseq	0	0.82	0	0.383	0.767	0.77	0.77
sim4	12	+	popoolationte2	180.543	343.503	0	0.053	0.243	0.243	0.243
sim4	12	+	teflon	387.28	0.85	0.367	0.81	0.81	0.81	0.81
sim4	12	+	temp2	483	0.977	0.423	0.977	0.977	0.977	0.977
sim4	12	+	relocate2	41	0.99	0.99	0.99	0.99	0.99	0.99
sim4	12	+	tebreak	0	0.977	0.09	0.977	0.977	0.977	0.977
sim4	12	+	ngs_te_mapper2	57.537	0.937	0.447	0.937	0.937	0.937	0.937
sim4	12	+	popoolationte	116.6	5.28	0	0.483	0.483	0.483	0.483
sim4	12	+	ngs_te_mapper	18.823	0.183	0.183	0.183	0.183	0.183	0.183
sim4	12	+	te.locate	212.627	1.063	0	0.013	0.1	0.927	0.927
sim4	12	+	relocate	102.63	0.867	0.393	0.863	0.863	0.863	0.863
sim4	12	-	temp	483	0.987	0.237	0.987	0.987	0.987	0.987
sim4	12	-	retroseq	0	0.807	0	0.407	0.793	0.807	0.807
sim4	12	-	popoolationte2	176.863	140.123	0	0.08	0.293	0.293	0.293
sim4	12	-	teflon	388.113	0.823	0.36	0.767	0.767	0.767	0.767
sim4	12	-	temp2	483	0.99	0.447	0.99	0.99	0.99	0.99
sim4	12	-	relocate2	41	0.997	0.997	0.997	0.997	0.997	0.997
sim4	12	-	tebreak	0	0.993	0.057	0.993	0.993	0.993	0.993
sim4	12	-	ngs_te_mapper2	57.51	0.967	0.46	0.967	0.967	0.967	0.967
sim4	12	-	popoolationte	114.333	5.073	0	0.457	0.457	0.457	0.457
sim4	12	-	ngs_te_mapper	18.803	0.183	0.183	0.183	0.183	0.183	0.183
sim4	12	-	te.locate	213.117	1.087	0	0	0.017	0.913	0.913
sim4	12	-	relocate	102.557	0.86	0.46	0.853	0.853	0.853	0.853
sim4	25	+	temp	482.997	0.98	0.409	0.98	0.98	0.98	0.98
sim4	25	+	retroseq	0	0.97	0	0.654	0.94	0.94	0.94
sim4	25	+	popoolationte2	182.198	6.624	0	0.101	0.245	0.245	0.248
sim4	25	+	teflon	387.483	0.95	0.433	0.889	0.889	0.889	0.889
sim4	25	+	temp2	482.997	0.98	0.46	0.98	0.98	0.98	0.98
sim4	25	+	relocate2	41	0.99	0.99	0.99	0.99	0.99	0.99
sim4	25	+	tebreak	0	0.98	0.084	0.98	0.98	0.98	0.98
sim4	25	+	ngs_te_mapper2	64.332	0.95	0.456	0.95	0.95	0.95	0.95
sim4	25	+	popoolationte	182.319	5.829	0	0.56	0.56	0.56	0.56
sim4	25	+	ngs_te_mapper	25.883	0.305	0.305	0.305	0.305	0.305	0.305
sim4	25	+	te.locate	247.748	1.101	0	0	0.074	0.93	0.93
sim4	25	+	relocate	116.128	0.943	0.416	0.903	0.903	0.903	0.903
sim4	25	-	temp	483	0.993	0.441	0.993	0.993	0.993	0.993
sim4	25	-	retroseq	0	0.987	0	0.625	0.977	0.977	0.977
sim4	25	-	popoolationte2	183.314	10.592	0	0.127	0.341	0.341	0.341
sim4	25	-	teflon	387.408	0.963	0.428	0.91	0.91	0.91	0.91
sim4	25	-	temp2	483	0.993	0.465	0.993	0.993	0.993	0.993
sim4	25	-	relocate2	41	1	1	1	1	1	1
sim4	25	-	tebreak	0	0.997	0.057	0.997	0.997	0.997	0.997
sim4	25	-	ngs_te_mapper2	64.234	0.967	0.462	0.967	0.967	0.967	0.967
sim4	25	-	popoolationte	181.876	5.656	0	0.508	0.508	0.508	0.508
sim4	25	-	ngs_te_mapper	25.99	0.344	0.341	0.341	0.341	0.341	0.341
sim4	25	-	te.locate	247.813	1.117	0	0	0.017	0.91	0.91
sim4	25	-	relocate	116.02	0.93	0.478	0.896	0.896	0.896	0.896
sim4	50	+	temp	483	0.98	0.467	0.98	0.98	0.98	0.98
sim4	50	+	retroseq	0	0.973	0	0.75	0.967	0.967	0.967
sim4	50	+	popoolationte2	189.737	5.333	0	0.133	0.313	0.313	0.313
sim4	50	+	teflon	368.537	0.97	0.443	0.913	0.913	0.913	0.913
sim4	50	+	temp2	483	0.98	0.463	0.98	0.98	0.98	0.98
sim4	50	+	relocate2	41	0.99	0.99	0.99	0.99	0.99	0.99
sim4	50	+	tebreak	0	0.98	0.093	0.98	0.98	0.98	0.98
sim4	50	+	ngs_te_mapper2	68.6	0.95	0.46	0.95	0.95	0.95	0.95
sim4	50	+	popoolationte	180.3	3.657	0	0.357	0.357	0.357	0.357
sim4	50	+	ngs_te_mapper	29.843	0.343	0.343	0.343	0.343	0.343	0.343
sim4	50	+	te.locate	258.587	1.11	0	0	0.077	0.933	0.933
sim4	50	+	relocate	124.29	0.963	0.417	0.89	0.89	0.89	0.89
sim4	50	-	temp	483	0.997	0.478	0.997	0.997	0.997	0.997
sim4	50	-	retroseq	0	1.007	0	0.773	0.987	0.987	0.987
sim4	50	-	popoolationte2	185.278	5.318	0	0.117	0.278	0.278	0.278
sim4	50	-	teflon	368.094	0.96	0.421	0.903	0.903	0.903	0.903
sim4	50	-	temp2	483	0.997	0.468	0.997	0.997	0.997	0.997
sim4	50	-	relocate2	41	1	1	1	1	1	1
sim4	50	-	tebreak	0	1	0.054	1	1	1	1
sim4	50	-	ngs_te_mapper2	68.492	0.967	0.462	0.967	0.967	0.967	0.967
sim4	50	-	popoolationte	180.482	3.682	0	0.378	0.378	0.378	0.378
sim4	50	-	ngs_te_mapper	29.92	0.388	0.385	0.385	0.385	0.385	0.385
sim4	50	-	te.locate	258.645	1.127	0	0	0.037	0.913	0.913
sim4	50	-	relocate	124.415	0.96	0.468	0.89	0.89	0.89	0.89
sim4	100	+	temp	483	0.977	0.47	0.977	0.977	0.977	0.977
sim4	100	+	retroseq	0	0.993	0	0.923	0.966	0.966	0.966
sim4	100	+	popoolationte2	191.158	4.926	0	0.124	0.275	0.275	0.279
sim4	100	+	teflon	347.305	1	0.44	0.909	0.909	0.909	0.909
sim4	100	+	temp2	483	0.98	0.466	0.98	0.98	0.98	0.98
sim4	100	+	relocate2	41	0.99	0.99	0.99	0.99	0.99	0.99
sim4	100	+	tebreak	0	0.983	0.077	0.983	0.983	0.983	0.983
sim4	100	+	ngs_te_mapper2	71.557	0.95	0.463	0.95	0.95	0.95	0.95
sim4	100	+	popoolationte	175.423	2.359	0	0.148	0.148	0.148	0.148
sim4	100	+	ngs_te_mapper	34.768	0.349	0.349	0.349	0.349	0.349	0.349
sim4	100	+	te.locate	265.027	1.114	0	0	0.06	0.936	0.936
sim4	100	+	relocate	129.846	1	0.399	0.883	0.883	0.883	0.883
sim4	100	-	temp	483	1	0.48	1	1	1	1
sim4	100	-	retroseq	0	1.017	0	0.95	0.987	0.987	0.987
sim4	100	-	popoolationte2	192.117	4.94	0	0.163	0.29	0.29	0.29
sim4	100	-	teflon	347.28	1.007	0.43	0.917	0.917	0.917	0.917
sim4	100	-	temp2	483	1	0.467	1	1	1	1
sim4	100	-	relocate2	41	1	1	1	1	1	1
sim4	100	-	tebreak	0	0.99	0.043	0.99	0.99	0.99	0.99
sim4	100	-	ngs_te_mapper2	71.537	0.97	0.463	0.97	0.97	0.97	0.97
sim4	100	-	popoolationte	174.13	2.34	0	0.117	0.117	0.117	0.117
sim4	100	-	ngs_te_mapper	34.69	0.39	0.387	0.387	0.387	0.387	0.387
sim4	100	-	te.locate	265.01	1.127	0	0	0.023	0.913	0.913
sim4	100	-	relocate	129.757	1.003	0.457	0.867	0.867	0.867	0.867
