## Additional File 3 for "Reproducible evaluation of transposable element detectors with McClintock 2 guides accurate inference of Ty insertion patterns in yeast"

Simulation	Coverage	Method	TP_0	FP_0	FN_0	Precision_0	Recall_0	TP_5	FP_5	FN_5	Precision_5	Recall_5	TP_100	FP_100	FN_100	Precision_100	Recall_100	TP_300	FP_300	FN_300	Precision_300	Recall_300	TP_500	FP_500	FN_500	Precision_500	Recall_500
sim3	3	temp	12	337	588	0.034	0.02	349	0	251	1	0.582	349	0	251	1	0.582	349	0	251	1	0.582	349	0	251	1	0.582
sim3	3	retroseq	0	2	600	0	0	0	2	600	0	0	2	0	598	1	0.003	2	0	598	1	0.003	2	0	598	1	0.003
sim3	3	popoolationte2	0	5004	600	0	0	3	5001	597	0.001	0.005	12	4992	588	0.002	0.02	12	4992	588	0.002	0.02	12	4992	588	0.002	0.02
sim3	3	teflon	32	36	568	0.471	0.053	63	5	537	0.926	0.105	63	5	537	0.926	0.105	63	5	537	0.926	0.105	63	5	537	0.926	0.105
sim3	3	temp2	82	346	518	0.192	0.137	427	1	173	0.998	0.712	428	0	172	1	0.713	428	0	172	1	0.713	428	0	172	1	0.713
sim3	3	relocate2	388	119	212	0.765	0.647	501	6	99	0.988	0.835	501	6	99	0.988	0.835	501	6	99	0.988	0.835	502	5	98	0.99	0.837
sim3	3	tebreak	3	38	597	0.073	0.005	41	0	559	1	0.068	41	0	559	1	0.068	41	0	559	1	0.068	41	0	559	1	0.068
sim3	3	ngs_te_mapper2	79	76	521	0.51	0.132	155	0	445	1	0.258	155	0	445	1	0.258	155	0	445	1	0.258	155	0	445	1	0.258
sim3	3	popoolationte	0	9	600	0	0	1	8	599	0.111	0.002	1	8	599	0.111	0.002	1	8	599	0.111	0.002	1	8	599	0.111	0.002
sim3	3	ngs_te_mapper	11	3	589	0.786	0.018	11	3	589	0.786	0.018	11	3	589	0.786	0.018	11	3	589	0.786	0.018	11	3	589	0.786	0.018
sim3	3	te-locate	0	198	600	0	0	5	193	595	0.025	0.008	32	166	568	0.162	0.053	193	5	407	0.975	0.322	193	5	407	0.975	0.322
sim3	3	relocate	66	77	534	0.462	0.11	143	0	457	1	0.238	143	0	457	1	0.238	143	0	457	1	0.238	143	0	457	1	0.238
sim3	6	temp	32	414	568	0.072	0.053	446	0	154	1	0.743	446	0	154	1	0.743	446	0	154	1	0.743	446	0	154	1	0.743
sim3	6	retroseq	0	45	600	0	0	14	31	586	0.311	0.023	42	3	558	0.933	0.07	42	3	558	0.933	0.07	42	3	558	0.933	0.07
sim3	6	popoolationte2	0	75825	600	0	0	13	75812	587	0	0.022	56	75769	544	0.001	0.093	57	75768	543	0.001	0.095	58	75767	542	0.001	0.097
sim3	6	teflon	75	97	525	0.436	0.125	165	7	435	0.959	0.275	165	7	435	0.959	0.275	165	7	435	0.959	0.275	165	7	435	0.959	0.275
sim3	6	temp2	143	354	457	0.288	0.238	496	1	104	0.998	0.827	497	0	103	1	0.828	497	0	103	1	0.828	497	0	103	1	0.828
sim3	6	relocate2	503	44	97	0.92	0.838	541	6	59	0.989	0.902	541	6	59	0.989	0.902	541	6	59	0.989	0.902	541	6	59	0.989	0.902
sim3	6	tebreak	19	254	581	0.07	0.032	273	0	327	1	0.455	273	0	327	1	0.455	273	0	327	1	0.455	273	0	327	1	0.455
sim3	6	ngs_te_mapper2	145	142	455	0.505	0.242	287	0	313	1	0.478	287	0	313	1	0.478	287	0	313	1	0.478	287	0	313	1	0.478
sim3	6	popoolationte	0	424	600	0	0	22	402	578	0.052	0.037	22	402	578	0.052	0.037	22	402	578	0.052	0.037	22	402	578	0.052	0.037
sim3	6	ngs_te_mapper	48	2	552	0.96	0.08	48	2	552	0.96	0.08	48	2	552	0.96	0.08	48	2	552	0.96	0.08	48	2	552	0.96	0.08
sim3	6	te-locate	0	335	600	0	0	2	333	598	0.006	0.003	56	279	544	0.167	0.093	313	22	287	0.934	0.522	313	22	287	0.934	0.522
sim3	6	relocate	124	157	476	0.441	0.207	281	0	319	1	0.468	281	0	319	1	0.468	281	0	319	1	0.468	281	0	319	1	0.468
sim3	12	temp	115	376	485	0.234	0.192	491	0	109	1	0.818	491	0	109	1	0.818	491	0	109	1	0.818	491	0	109	1	0.818
sim3	12	retroseq	0	356	600	0	0	148	208	452	0.416	0.247	336	20	264	0.944	0.56	342	14	258	0.961	0.57	342	14	258	0.961	0.57
sim3	12	popoolationte2	0	186259	600	0	0	21	186238	579	0	0.035	96	186163	504	0.001	0.16	98	186161	502	0.001	0.163	99	186160	501	0.001	0.165
sim3	12	teflon	122	156	478	0.439	0.203	264	14	336	0.95	0.44	264	14	336	0.95	0.44	264	14	336	0.95	0.44	264	14	336	0.95	0.44
sim3	12	temp2	198	310	402	0.39	0.33	507	1	93	0.998	0.845	507	1	93	0.998	0.845	507	1	93	0.998	0.845	507	1	93	0.998	0.845
sim3	12	relocate2	533	29	67	0.948	0.888	555	7	45	0.988	0.925	555	7	45	0.988	0.925	555	7	45	0.988	0.925	555	7	45	0.988	0.925
sim3	12	tebreak	37	430	563	0.079	0.062	467	0	133	1	0.778	467	0	133	1	0.778	467	0	133	1	0.778	467	0	133	1	0.778
sim3	12	ngs_te_mapper2	165	171	435	0.491	0.275	336	0	264	1	0.56	336	0	264	1	0.56	336	0	264	1	0.56	336	0	264	1	0.56
sim3	12	popoolationte	0	2915	600	0	0	152	2763	448	0.052	0.253	152	2763	448	0.052	0.253	152	2763	448	0.052	0.253	152	2763	448	0.052	0.253
sim3	12	ngs_te_mapper	99	5	501	0.952	0.165	99	5	501	0.952	0.165	99	5	501	0.952	0.165	99	5	501	0.952	0.165	99	5	501	0.952	0.165
sim3	12	te-locate	0	429	600	0	0	10	419	590	0.023	0.017	86	343	514	0.2	0.143	384	45	216	0.895	0.64	384	45	216	0.895	0.64
sim3	12	relocate	171	228	429	0.429	0.285	396	3	204	0.992	0.66	396	3	204	0.992	0.66	396	3	204	0.992	0.66	396	3	204	0.992	0.66
sim3	25	temp	205	292	393	0.412	0.343	497	0	101	1	0.831	497	0	101	1	0.831	497	0	101	1	0.831	497	0	101	1	0.831
sim3	25	retroseq	0	448	598	0	0	296	152	302	0.661	0.495	437	11	161	0.975	0.731	437	11	161	0.975	0.731	437	11	161	0.975	0.731
sim3	25	popoolationte2	0	8752	598	0	0	29	8723	569	0.003	0.048	114	8638	484	0.013	0.191	114	8638	484	0.013	0.191	115	8637	483	0.013	0.192
sim3	25	teflon	140	167	458	0.456	0.234	293	14	305	0.954	0.49	293	14	305	0.954	0.49	293	14	305	0.954	0.49	293	14	305	0.954	0.49
sim3	25	temp2	218	293	380	0.427	0.365	510	1	88	0.998	0.853	511	0	87	1	0.855	511	0	87	1	0.855	511	0	87	1	0.855
sim3	25	relocate2	538	29	60	0.949	0.9	556	11	42	0.981	0.93	556	11	42	0.981	0.93	556	11	42	0.981	0.93	556	11	42	0.981	0.93
sim3	25	tebreak	37	441	561	0.077	0.062	478	0	120	1	0.799	478	0	120	1	0.799	478	0	120	1	0.799	478	0	120	1	0.799
sim3	25	ngs_te_mapper2	172	178	426	0.491	0.288	350	0	248	1	0.585	350	0	248	1	0.585	350	0	248	1	0.585	350	0	248	1	0.585
sim3	25	popoolationte	0	3281	598	0	0	203	3078	395	0.062	0.339	203	3078	395	0.062	0.339	203	3078	395	0.062	0.339	203	3078	395	0.062	0.339
sim3	25	ngs_te_mapper	178	15	420	0.922	0.298	178	15	420	0.922	0.298	178	15	420	0.922	0.298	178	15	420	0.922	0.298	178	15	420	0.922	0.298
sim3	25	te-locate	0	471	598	0	0	7	464	591	0.015	0.012	74	397	524	0.157	0.124	411	60	187	0.873	0.687	411	60	187	0.873	0.687
sim3	25	relocate	181	257	417	0.413	0.303	418	20	180	0.954	0.699	418	20	180	0.954	0.699	418	20	180	0.954	0.699	418	20	180	0.954	0.699
sim3	50	temp	233	267	367	0.466	0.388	500	0	100	1	0.833	500	0	100	1	0.833	500	0	100	1	0.833	500	0	100	1	0.833
sim3	50	retroseq	0	464	600	0	0	370	94	230	0.797	0.617	453	11	147	0.976	0.755	453	11	147	0.976	0.755	453	11	147	0.976	0.755
sim3	50	popoolationte2	0	3023	600	0	0	44	2979	556	0.015	0.073	106	2917	494	0.035	0.177	107	2916	493	0.035	0.178	107	2916	493	0.035	0.178
sim3	50	teflon	143	186	457	0.435	0.238	300	29	300	0.912	0.5	300	29	300	0.912	0.5	300	29	300	0.912	0.5	300	29	300	0.912	0.5
sim3	50	temp2	221	298	379	0.426	0.368	518	1	82	0.998	0.863	519	0	81	1	0.865	519	0	81	1	0.865	519	0	81	1	0.865
sim3	50	relocate2	543	23	57	0.959	0.905	554	12	46	0.979	0.923	554	12	46	0.979	0.923	554	12	46	0.979	0.923	554	12	46	0.979	0.923
sim3	50	tebreak	35	451	565	0.072	0.058	486	0	114	1	0.81	486	0	114	1	0.81	486	0	114	1	0.81	486	0	114	1	0.81
sim3	50	ngs_te_mapper2	174	178	426	0.494	0.29	352	0	248	1	0.587	352	0	248	1	0.587	352	0	248	1	0.587	352	0	248	1	0.587
sim3	50	popoolationte	0	2165	600	0	0	160	2005	440	0.074	0.267	160	2005	440	0.074	0.267	160	2005	440	0.074	0.267	160	2005	440	0.074	0.267
sim3	50	ngs_te_mapper	210	20	390	0.913	0.35	210	20	390	0.913	0.35	210	20	390	0.913	0.35	210	20	390	0.913	0.35	210	20	390	0.913	0.35
sim3	50	te-locate	0	484	600	0	0	13	471	587	0.027	0.022	77	407	523	0.159	0.128	419	65	181	0.866	0.698	419	65	181	0.866	0.698
sim3	50	relocate	179	285	421	0.386	0.298	417	47	183	0.899	0.695	417	47	183	0.899	0.695	417	47	183	0.899	0.695	417	47	183	0.899	0.695
sim3	100	temp	241	267	358	0.474	0.402	508	0	91	1	0.848	508	0	91	1	0.848	508	0	91	1	0.848	508	0	91	1	0.848
sim3	100	retroseq	0	477	599	0	0	429	48	170	0.899	0.716	459	18	140	0.962	0.766	459	18	140	0.962	0.766	459	18	140	0.962	0.766
sim3	100	popoolationte2	0	2848	599	0	0	45	2803	554	0.016	0.075	116	2732	483	0.041	0.194	117	2731	482	0.041	0.195	117	2731	482	0.041	0.195
sim3	100	teflon	146	184	453	0.442	0.244	302	28	297	0.915	0.504	302	28	297	0.915	0.504	302	28	297	0.915	0.504	302	28	297	0.915	0.504
sim3	100	temp2	223	302	376	0.425	0.372	523	2	76	0.996	0.873	525	0	74	1	0.876	525	0	74	1	0.876	525	0	74	1	0.876
sim3	100	relocate2	544	29	55	0.949	0.908	557	16	42	0.972	0.93	557	16	42	0.972	0.93	557	16	42	0.972	0.93	557	16	42	0.972	0.93
sim3	100	tebreak	37	452	562	0.076	0.062	487	2	112	0.996	0.813	487	2	112	0.996	0.813	487	2	112	0.996	0.813	487	2	112	0.996	0.813
sim3	100	ngs_te_mapper2	174	178	425	0.494	0.29	352	0	247	1	0.588	352	0	247	1	0.588	352	0	247	1	0.588	352	0	247	1	0.588
sim3	100	popoolationte	0	1449	599	0	0	115	1334	484	0.079	0.192	115	1334	484	0.079	0.192	115	1334	484	0.079	0.192	115	1334	484	0.079	0.192
sim3	100	ngs_te_mapper	212	21	387	0.91	0.354	212	21	387	0.91	0.354	212	21	387	0.91	0.354	212	21	387	0.91	0.354	212	21	387	0.91	0.354
sim3	100	te-locate	0	500	599	0	0	9	491	590	0.018	0.015	86	414	513	0.172	0.144	423	77	176	0.846	0.706	423	77	176	0.846	0.706
sim3	100	relocate	177	309	422	0.364	0.295	414	72	185	0.852	0.691	414	72	185	0.852	0.691	414	72	185	0.852	0.691	414	72	185	0.852	0.691
sim4	3	temp	11	454	589	0.024	0.018	465	0	135	1	0.775	465	0	135	1	0.775	465	0	135	1	0.775	465	0	135	1	0.775
sim4	3	retroseq	0	0	600	0	0	0	0	600	0	0	0	0	600	0	0	0	0	600	0	0	0	0	600	0	0
sim4	3	popoolationte2	0	5058	600	0	0	7	5051	593	0.001	0.012	25	5033	575	0.005	0.042	25	5033	575	0.005	0.042	26	5032	574	0.005	0.043
sim4	3	teflon	64	64	536	0.5	0.107	125	3	475	0.977	0.208	125	3	475	0.977	0.208	125	3	475	0.977	0.208	125	3	475	0.977	0.208
sim4	3	temp2	121	401	479	0.232	0.202	522	0	78	1	0.87	522	0	78	1	0.87	522	0	78	1	0.87	522	0	78	1	0.87
sim4	3	relocate2	468	113	132	0.806	0.78	578	3	22	0.995	0.963	578	3	22	0.995	0.963	578	3	22	0.995	0.963	578	3	22	0.995	0.963
sim4	3	tebreak	1	51	599	0.019	0.002	52	0	548	1	0.087	52	0	548	1	0.087	52	0	548	1	0.087	52	0	548	1	0.087
sim4	3	ngs_te_mapper2	159	144	441	0.525	0.265	303	0	297	1	0.505	303	0	297	1	0.505	303	0	297	1	0.505	303	0	297	1	0.505
sim4	3	popoolationte	0	7	600	0	0	0	7	600	0	0	0	7	600	0	0	0	7	600	0	0	0	7	600	0	0
sim4	3	ngs_te_mapper	18	0	582	1	0.03	18	0	582	1	0.03	18	0	582	1	0.03	18	0	582	1	0.03	18	0	582	1	0.03
sim4	3	te-locate	0	309	600	0	0	3	306	597	0.01	0.005	30	279	570	0.097	0.05	298	11	302	0.964	0.497	298	11	302	0.964	0.497
sim4	3	relocate	82	86	518	0.488	0.137	167	1	433	0.994	0.278	167	1	433	0.994	0.278	167	1	433	0.994	0.278	167	1	433	0.994	0.278
sim4	6	temp	52	526	548	0.09	0.087	578	0	22	1	0.963	578	0	22	1	0.963	578	0	22	1	0.963	578	0	22	1	0.963
sim4	6	retroseq	0	92	600	0	0	20	72	580	0.217	0.033	80	12	520	0.87	0.133	87	5	513	0.946	0.145	87	5	513	0.946	0.145
sim4	6	popoolationte2	0	47413	600	0	0	18	47395	582	0	0.03	93	47320	507	0.002	0.155	95	47318	505	0.002	0.158	95	47318	505	0.002	0.158
sim4	6	teflon	128	178	472	0.418	0.213	294	12	306	0.961	0.49	294	12	306	0.961	0.49	294	12	306	0.961	0.49	294	12	306	0.961	0.49
sim4	6	temp2	190	397	410	0.324	0.317	587	0	13	1	0.978	587	0	13	1	0.978	587	0	13	1	0.978	587	0	13	1	0.978
sim4	6	relocate2	580	16	20	0.973	0.967	596	0	4	1	0.993	596	0	4	1	0.993	596	0	4	1	0.993	596	0	4	1	0.993
sim4	6	tebreak	22	328	578	0.063	0.037	350	0	250	1	0.583	350	0	250	1	0.583	350	0	250	1	0.583	350	0	250	1	0.583
sim4	6	ngs_te_mapper2	243	246	357	0.497	0.405	489	0	111	1	0.815	489	0	111	1	0.815	489	0	111	1	0.815	489	0	111	1	0.815
sim4	6	popoolationte	0	444	600	0	0	45	399	555	0.101	0.075	45	399	555	0.101	0.075	45	399	555	0.101	0.075	45	399	555	0.101	0.075
sim4	6	ngs_te_mapper	45	0	555	1	0.075	45	0	555	1	0.075	45	0	555	1	0.075	45	0	555	1	0.075	45	0	555	1	0.075
sim4	6	te-locate	0	558	600	0	0	5	553	595	0.009	0.008	62	496	538	0.111	0.103	512	46	88	0.918	0.853	512	46	88	0.918	0.853
sim4	6	relocate	183	156	417	0.54	0.305	339	0	261	1	0.565	339	0	261	1	0.565	339	0	261	1	0.565	339	0	261	1	0.565
sim4	12	temp	135	453	465	0.23	0.225	588	0	12	1	0.98	588	0	12	1	0.98	588	0	12	1	0.98	588	0	12	1	0.98
sim4	12	retroseq	0	488	600	0	0	237	251	363	0.486	0.395	468	20	132	0.959	0.78	473	15	127	0.969	0.788	473	15	127	0.969	0.788
sim4	12	popoolationte2	0	145088	600	0	0	40	145048	560	0	0.067	161	144927	439	0.001	0.268	161	144927	439	0.001	0.268	161	144927	439	0.001	0.268
sim4	12	teflon	218	284	382	0.434	0.363	473	29	127	0.942	0.788	473	29	127	0.942	0.788	473	29	127	0.942	0.788	473	29	127	0.942	0.788
sim4	12	temp2	261	329	339	0.442	0.435	590	0	10	1	0.983	590	0	10	1	0.983	590	0	10	1	0.983	590	0	10	1	0.983
sim4	12	relocate2	596	0	4	1	0.993	596	0	4	1	0.993	596	0	4	1	0.993	596	0	4	1	0.993	596	0	4	1	0.993
sim4	12	tebreak	44	547	556	0.074	0.073	591	0	9	1	0.985	591	0	9	1	0.985	591	0	9	1	0.985	591	0	9	1	0.985
sim4	12	ngs_te_mapper2	272	299	328	0.476	0.453	571	0	29	1	0.952	571	0	29	1	0.952	571	0	29	1	0.952	571	0	29	1	0.952
sim4	12	popoolationte	0	3106	600	0	0	282	2824	318	0.091	0.47	282	2824	318	0.091	0.47	282	2824	318	0.091	0.47	282	2824	318	0.091	0.47
sim4	12	ngs_te_mapper	110	0	490	1	0.183	110	0	490	1	0.183	110	0	490	1	0.183	110	0	490	1	0.183	110	0	490	1	0.183
sim4	12	te-locate	0	645	600	0	0	4	641	596	0.006	0.007	35	610	565	0.054	0.058	552	93	48	0.856	0.92	552	93	48	0.856	0.92
sim4	12	relocate	256	262	344	0.494	0.427	515	3	85	0.994	0.858	515	3	85	0.994	0.858	515	3	85	0.994	0.858	515	3	85	0.994	0.858
sim4	25	temp	254	335	343	0.431	0.425	589	0	8	1	0.987	589	0	8	1	0.987	589	0	8	1	0.987	589	0	8	1	0.987
sim4	25	retroseq	0	584	597	0	0	382	202	215	0.654	0.64	572	12	25	0.979	0.958	572	12	25	0.979	0.958	572	12	25	0.979	0.958
sim4	25	popoolationte2	0	5141	597	0	0	68	5073	529	0.013	0.114	175	4966	422	0.034	0.293	175	4966	422	0.034	0.293	176	4965	421	0.034	0.295
sim4	25	teflon	257	314	340	0.45	0.43	537	34	60	0.94	0.899	537	34	60	0.94	0.899	537	34	60	0.94	0.899	537	34	60	0.94	0.899
sim4	25	temp2	276	313	321	0.469	0.462	589	0	8	1	0.987	589	0	8	1	0.987	589	0	8	1	0.987	589	0	8	1	0.987
sim4	25	relocate2	594	0	3	1	0.995	594	0	3	1	0.995	594	0	3	1	0.995	594	0	3	1	0.995	594	0	3	1	0.995
sim4	25	tebreak	42	548	555	0.071	0.07	590	0	7	1	0.988	590	0	7	1	0.988	590	0	7	1	0.988	590	0	7	1	0.988
sim4	25	ngs_te_mapper2	274	298	323	0.479	0.459	572	0	25	1	0.958	572	0	25	1	0.958	572	0	25	1	0.958	572	0	25	1	0.958
sim4	25	popoolationte	0	3428	597	0	0	319	3109	278	0.093	0.534	319	3109	278	0.093	0.534	319	3109	278	0.093	0.534	319	3109	278	0.093	0.534
sim4	25	ngs_te_mapper	193	1	404	0.995	0.323	193	1	404	0.995	0.323	193	1	404	0.995	0.323	193	1	404	0.995	0.323	193	1	404	0.995	0.323
sim4	25	te-locate	0	662	597	0	0	0	662	597	0	0	27	635	570	0.041	0.045	549	113	48	0.829	0.92	549	113	48	0.829	0.92
sim4	25	relocate	267	292	330	0.478	0.447	537	22	60	0.961	0.899	537	22	60	0.961	0.899	537	22	60	0.961	0.899	537	22	60	0.961	0.899
sim4	50	temp	283	309	316	0.478	0.472	592	0	7	1	0.988	592	0	7	1	0.988	592	0	7	1	0.988	592	0	7	1	0.988
sim4	50	retroseq	0	593	599	0	0	456	137	143	0.769	0.761	585	8	14	0.987	0.977	585	8	14	0.987	0.977	585	8	14	0.987	0.977
sim4	50	popoolationte2	0	3190	599	0	0	75	3115	524	0.024	0.125	177	3013	422	0.055	0.295	177	3013	422	0.055	0.295	177	3013	422	0.055	0.295
sim4	50	teflon	259	319	340	0.448	0.432	544	34	55	0.941	0.908	544	34	55	0.941	0.908	544	34	55	0.941	0.908	544	34	55	0.941	0.908
sim4	50	temp2	279	313	320	0.471	0.466	592	0	7	1	0.988	592	0	7	1	0.988	592	0	7	1	0.988	592	0	7	1	0.988
sim4	50	relocate2	596	0	3	1	0.995	596	0	3	1	0.995	596	0	3	1	0.995	596	0	3	1	0.995	596	0	3	1	0.995
sim4	50	tebreak	44	549	555	0.074	0.073	593	0	6	1	0.99	593	0	6	1	0.99	593	0	6	1	0.99	593	0	6	1	0.99
sim4	50	ngs_te_mapper2	276	298	323	0.481	0.461	574	0	25	1	0.958	574	0	25	1	0.958	574	0	25	1	0.958	574	0	25	1	0.958
sim4	50	popoolationte	0	2198	599	0	0	220	1978	379	0.1	0.367	220	1978	379	0.1	0.367	220	1978	379	0.1	0.367	220	1978	379	0.1	0.367
sim4	50	ngs_te_mapper	218	1	381	0.995	0.364	218	1	381	0.995	0.364	218	1	381	0.995	0.364	218	1	381	0.995	0.364	218	1	381	0.995	0.364
sim4	50	te-locate	0	670	599	0	0	0	670	599	0	0	34	636	565	0.051	0.057	553	117	46	0.825	0.923	553	117	46	0.825	0.923
sim4	50	relocate	265	311	334	0.46	0.442	533	43	66	0.925	0.89	533	43	66	0.925	0.89	533	43	66	0.925	0.89	533	43	66	0.925	0.89
sim4	100	temp	284	307	314	0.481	0.475	591	0	7	1	0.988	591	0	7	1	0.988	591	0	7	1	0.988	591	0	7	1	0.988
sim4	100	retroseq	0	601	598	0	0	560	41	38	0.932	0.936	584	17	14	0.972	0.977	584	17	14	0.972	0.977	584	17	14	0.972	0.977
sim4	100	popoolationte2	0	2950	598	0	0	86	2864	512	0.029	0.144	169	2781	429	0.057	0.283	169	2781	429	0.057	0.283	170	2780	428	0.058	0.284
sim4	100	teflon	260	340	338	0.433	0.435	546	54	52	0.91	0.913	546	54	52	0.91	0.913	546	54	52	0.91	0.913	546	54	52	0.91	0.913
sim4	100	temp2	279	313	319	0.471	0.467	592	0	6	1	0.99	592	0	6	1	0.99	592	0	6	1	0.99	592	0	6	1	0.99
sim4	100	relocate2	595	0	3	1	0.995	595	0	3	1	0.995	595	0	3	1	0.995	595	0	3	1	0.995	595	0	3	1	0.995
sim4	100	tebreak	36	554	562	0.061	0.06	590	0	8	1	0.987	590	0	8	1	0.987	590	0	8	1	0.987	590	0	8	1	0.987
sim4	100	ngs_te_mapper2	277	297	321	0.483	0.463	574	0	24	1	0.96	574	0	24	1	0.96	574	0	24	1	0.96	574	0	24	1	0.96
sim4	100	popoolationte	0	1405	598	0	0	79	1326	519	0.056	0.132	79	1326	519	0.056	0.132	79	1326	519	0.056	0.132	79	1326	519	0.056	0.132
sim4	100	ngs_te_mapper	220	1	378	0.995	0.368	220	1	378	0.995	0.368	220	1	378	0.995	0.368	220	1	378	0.995	0.368	220	1	378	0.995	0.368
sim4	100	te-locate	0	670	598	0	0	0	670	598	0	0	25	645	573	0.037	0.042	553	117	45	0.825	0.925	553	117	45	0.825	0.925
sim4	100	relocate	256	343	342	0.427	0.428	523	76	75	0.873	0.875	523	76	75	0.873	0.875	523	76	75	0.873	0.875	523	76	75	0.873	0.875
